# Heat-responsive dynamic shifts in alternative splicing of the coral *Acropora cervicornis*

**DOI:** 10.1101/2025.01.21.634199

**Authors:** Kathryn H. Stankiewicz, Jacob J. Valenzuela, Serdar Turkarslan, Wei-Ju Wu, Kelly Gomez-Campo, Nicolas S. Locatelli, Trinity L. Conn, Veronica Z. Radice, Katherine E. Parker, Rachel Alderdice, Line K. Bay, Christian R. Voolstra, Daniel J. Barshis, Iliana B. Baums, Nitin S. Baliga

## Abstract

Climate change has caused drastic declines in corals. As sessile organisms, response to shifting environmental conditions may include changes in gene expression, epigenetic modifications, or the microbiome, but as of yet, a common mechanism of stress response, alternative splicing (AS), has been underexplored in corals. Using short-term acute thermal stress assays, we investigated patterns of AS in the scleractinian coral *Acropora cervicornis* during response to and a subsequent overnight recovery phase from low (33℃), medium (35℃), and high (37℃) levels of heat stress. We find that 40% of the genomic gene set is subject to AS. Our findings demonstrate conserved and dynamic shifts in splicing profiles during the heat treatment and subsequent recovery phase. AS increased in response to heat stress and was primarily dominated by intron retention in specific classes of transcripts, including those related to splicing regulation itself. While AS returned to baseline levels post-exposure to low heat, AS persisted even after reprieve from higher levels of heat stress. Partial overlap of AS transcripts with differentially expressed genes suggests that AS may represent a distinct and previously underappreciated regulatory mechanism for thermal stress response in corals.
