## Supplementary Table 2 for "Heat-responsive dynamic shifts in alternative splicing of the coral *Acropora cervicornis*"

total_mapped_reads	species	sample_base
35295023	host	R382
33490682	host	R383
40648977	host	R384
40916392	host	R385
27322058	host	R386
42821693	host	R387
38702479	host	R388
37771332	host	R389
43408477	host	R390
41472784	host	R391
31461016	host	R392
33170126	host	R393
27782771	host	R394
34178247	host	R395
27767183	host	R396
31739146	host	R397
31533666	host	R398
35266477	host	R399
34498941	host	R400
39550658	host	R401
32953239	host	R402
39786920	host	R403
28177003	host	R404
35137272	host	R405
38421815	host	R406
17204153	host	R407
41218973	host	R408
36243422	host	R409
34170960	host	R410
44118258	host	R411
38507009	host	R412
36856977	host	R413
41237646	host	R414
44155814	host	R415
22771692	host	R416
24450275	host	R417
37982638	host	R418
19704589	host	R419
39436368	host	R420
38634939	host	R421
42736351	host	R422
22030294	host	R423
47360843	host	R424
48890089	host	R425
42708839	host	R426
41844761	host	R427
37691706	host	R428
23530803	host	R429
35385234	host	R430
35061425	host	R431
27340345	host	R432
35456632	host	R433
34242216	host	R434
28240095	host	R435
38013937	host	R436
23870743	host	R437
24652270	host	R438
40202012	host	R439
46650405	host	R440
39799555	host	R441
37663830	host	R442
24309975	host	R443
35805639	host	R444
35991147	host	R445
41070262	host	R446
37749962	host	R447
41148447	host	R448
47978367	host	R449
42827372	host	R450
43502474	host	R451
37897327	host	R452
49314494	host	R453
18734691	host	R454
16866327	host	R455
18046311	host	R456
25283385	host	R457
21449962	host	R458
26323010	host	R459
18641674	host	R460
13156839	host	R461
30776716	host	R462
36146942	host	R463
42643493	host	R464
39416263	host	R465
25648241	host	R466
28164208	host	R467
43104482	host	R468
48407122	host	R469
34693267	host	R470
27850635	host	R471
33622234	host	R472
38658517	host	R473
30467721	host	R474
34851542	host	R475
30016396	host	R476
31708291	host	RE142
38779738	host	RE143
38524664	host	RE144
38556798	host	RE145
40553451	host	RE146
37624725	host	RE147
44053814	host	RE148
41055739	host	RE149
43448400	host	RE150
21169311	host	RE151
26289091	host	RE152
17607604	host	RE153
27533374	host	RE154
23892418	host	RE155
16762593	host	RE156
21859344	host	RE157
12200126	host	RE158
25312963	host	RE159
20603899	host	RE160
42882510	host	RE161
27838935	host	RE162
26724255	host	RE163
47031529	host	RE164
29908500	host	RE165
30522500	host	RE166
35395138	host	RE167
27705551	host	RE168
45695253	host	RE169
43451263	host	RE170
51503160	host	RE171
43836544	host	RE172
45021504	host	RE173
42491988	host	RE174
45953339	host	RE175
39214160	host	RE176
45309452	host	RE177
52036173	host	RE178
50721887	host	RE179
63759759	host	RE180
47287244	host	RE181
46909543	host	RE182
3158758	host	RE183
24422354	host	RE184
12982339	host	RE185
15670733	host	RE186
8461143	host	RE187
20177139	host	RE188
18487309	host	RE189
4708524	host	RE190
31357369	host	RE191
19960747	host	RE192
34190485	host	RE193
45936982	host	RE194
17114202	host	RE195
51283706	host	RE196
45818008	host	RE197
37157411	host	RE198
41681889	host	RE199
28536075	host	RE200
28515873	host	RR143
49859782	host	RR144
49847063	host	RR145
46208413	host	RR146
25097205	host	RR147
49072463	host	RR148
54496743	host	RR149
63634767	host	RR150
54151068	host	RR151
59552885	host	RR152
33341722	host	RR153
38488888	host	RR154
34827287	host	RR155
64166763	host	RR156
1520294	host	RR157
1566694	host	RR158
927774	host	RR159
2747166	host	RR160
900301	host	RR161
1013686	host	RR162
632907	host	RR163
135659	host	RR164
10451772	sym	R382
14375455	sym	R383
3233559	sym	R384
4704538	sym	R385
9102460	sym	R386
13629589	sym	R387
14871876	sym	R388
7358067	sym	R389
3546918	sym	R390
8814899	sym	R391
12371853	sym	R392
6028470	sym	R393
12009702	sym	R394
4050821	sym	R395
7866131	sym	R396
6762127	sym	R397
13373689	sym	R398
9596279	sym	R399
10587230	sym	R400
7079929	sym	R401
8003276	sym	R402
4903238	sym	R403
10611137	sym	R404
6987417	sym	R405
6533791	sym	R406
2196509	sym	R407
6813805	sym	R408
1087368	sym	R409
7804456	sym	R410
8330230	sym	R411
3516382	sym	R412
6192457	sym	R413
3391378	sym	R414
3040823	sym	R415
4088886	sym	R416
829311	sym	R417
2832373	sym	R418
437063	sym	R419
4141227	sym	R420
3319713	sym	R421
1321800	sym	R422
233972	sym	R423
1979772	sym	R424
311776	sym	R425
1184068	sym	R426
618638	sym	R427
1141407	sym	R428
1177654	sym	R429
8739065	sym	R430
4186502	sym	R431
7475655	sym	R432
4062038	sym	R433
8939676	sym	R434
6412651	sym	R435
3615863	sym	R436
2701165	sym	R437
6561114	sym	R438
3212018	sym	R439
2468740	sym	R440
4062005	sym	R441
1830172	sym	R442
4036294	sym	R443
4484178	sym	R444
5958043	sym	R445
2777242	sym	R446
2171576	sym	R447
3443024	sym	R448
920916	sym	R449
1323636	sym	R450
2170212	sym	R451
1082471	sym	R452
958356	sym	R453
3208177	sym	R454
2607661	sym	R455
2665416	sym	R456
710231	sym	R457
2806321	sym	R458
2234214	sym	R459
2892590	sym	R460
2100310	sym	R461
10606564	sym	R462
9925565	sym	R463
6056410	sym	R464
5134405	sym	R465
10450997	sym	R466
9349574	sym	R467
8926734	sym	R468
2312044	sym	R469
5073435	sym	R470
7675232	sym	R471
5492985	sym	R472
3594409	sym	R473
7463992	sym	R474
3669158	sym	R475
6742568	sym	R476
6284143	sym	RE142
1719849	sym	RE143
235035	sym	RE144
2054269	sym	RE145
777834	sym	RE146
609133	sym	RE147
508814	sym	RE148
521590	sym	RE149
872000	sym	RE150
2079513	sym	RE151
510797	sym	RE152
1291026	sym	RE153
1245545	sym	RE154
1750224	sym	RE155
3099399	sym	RE156
1916892	sym	RE157
1418325	sym	RE158
10472033	sym	RE159
15538825	sym	RE160
3044812	sym	RE161
8458793	sym	RE162
14007109	sym	RE163
3979637	sym	RE164
9699122	sym	RE165
9806856	sym	RE166
8565204	sym	RE167
8800268	sym	RE168
5313879	sym	RE169
3585689	sym	RE170
8031400	sym	RE171
4535325	sym	RE172
5036783	sym	RE173
4699344	sym	RE174
1093306	sym	RE175
1712024	sym	RE176
311973	sym	RE177
181031	sym	RE178
208787	sym	RE179
481364	sym	RE180
215947	sym	RE181
138324	sym	RE182
510911	sym	RE183
1790772	sym	RE184
1336827	sym	RE185
1137272	sym	RE186
844743	sym	RE187
1385427	sym	RE188
1025899	sym	RE189
1369874	sym	RE190
12409274	sym	RE191
7156370	sym	RE192
11483333	sym	RE193
7816747	sym	RE194
4005923	sym	RE195
7782850	sym	RE196
6239341	sym	RE197
10199070	sym	RE198
4047430	sym	RE199
4832217	sym	RE200
2074818	sym	RR143
3744329	sym	RR144
3140372	sym	RR145
3463820	sym	RR146
2712596	sym	RR147
6160151	sym	RR148
1125100	sym	RR149
914878	sym	RR150
841943	sym	RR151
80394	sym	RR152
284747	sym	RR153
48455	sym	RR154
139374	sym	RR155
158363	sym	RR156
377217	sym	RR157
283151	sym	RR158
355076	sym	RR159
285345	sym	RR160
192540	sym	RR161
301589	sym	RR162
281400	sym	RR163
331258	sym	RR164
